# Spatial transcriptomics reveals BMP-dependent stage-specific transcriptional programs underlying migration of cortical neurons

**DOI:** 10.64898/2026.08.23.746411

**Authors:** Nitin Agnihotri, Ankita Jena, Manju Moorthy, Vijayalakshmi Bhat, Jonaki Sen

## Abstract

The laminar architecture of the mammalian neocortex depends on precise radial migration of newborn neurons to the appropriate cortical layers. This process is governed by the integration of extracellular signals with cell-intrinsic transcriptional programs. BMP signaling has been previously demonstrated to be essential for radial migration of late-born (E15.5) upper-layer cortical neurons. However, the gene expression programs downstream of BMP signaling that regulate this process remained unknown. To address this, we combined temporally targeted *in utero* electroporation with GeoMx Digital Spatial Profiling (DSP) to map BMP-responsive transcriptional programs in E15.5-born layer II/III neurons at two defined developmental timepoints: E17.5, when neurons actively migrate through the intermediate zone, and postnatal day 0 (P0), when they have completed migration and have attained their laminar position. BMP inhibition produced largely non-overlapping transcriptional changes at these two stages. At E17.5, chromatin-regulatory programs and ribosomal protein gene expression were collectively upregulated upon BMP inhibition. However, by P0, the same cohort of ribosomal genes exhibited downregulation while membrane lipid biosynthesis and synaptic specialization pathways became dominant, revealing a stage-dependent transcriptional switch. A subset of shared BMP-responsive genes was regulated in opposite directions at these two stages, which lent further support to the hypothesis that there is a temporal reorganization of BMP-dependent transcriptional outputs. We selected four candidates from among the BMP-responsive genes for functional studies, namely *Mfap4, Olfm2, Adora1,* and *Arpp21, which* belong to diverse functional categories, including extracellular matrix proteins, G protein-coupled receptors, secreted glycoproteins, and RNA-binding proteins. RNAi-mediated knockdown of all four candidates resulted in radial migration defects that closely phenocopied inhibition of BMP signaling, establishing these genes as functional effectors of the BMP signaling pathway regulating neuronal migration.

**Significance Statement:** The transcriptional programs through which BMP signaling regulates radial migration of upper-layer cortical neurons were completely unknown. By combining *in utero* electroporation with GeoMx spatial profiling at two developmental stages, this study maps BMP-responsive gene expression in defined migrating neurons *in vivo and* shows that BMP signaling engages largely non-overlapping transcriptional outputs that shift from chromatin and ribosomal programs during active migration to membrane lipid and synaptic programs at the laminar positioning stage. Further, four effector genes belonging to distinct molecular categories have been identified, each of which is essential for precise radial migration of E15.5-born neurons.
