## Supplementary material for "Spatial transcriptomics reveals BMP-dependent stage-specific transcriptional programs underlying migration of cortical neurons": Tables: Table 1_Per segment annotation and QC statistics.xlsx

### Sheet: Sheet1
slide name	segment	area	nuclei	ROI Coordinate X	ROI Coordinate Y	Tissue_ID	ROI.Type	If.Backup	NegGeoMean_Mm_R_NGS_WTA_v1.0	NegGeoSD_Mm_R_NGS_WTA_v1.0	GenesDetected	GeneDetectionRate	DetectionThreshold	LOQ_Segment	sampleID
SAM5357	FULL_ROI	9449.04	143	67779	14958	C17_Rep1	C17		3.00395	2.66451	1233	0.0617643	5-10%	21.3268	DSP-1001660034104-H-A02.dcc
SAM5357	FULL_ROI	23701.8	242	67609	14855	C17_Rep1	C17		4.95061	2.78801	1018	0.0509943	5-10%	38.4811	DSP-1001660034104-H-A03.dcc
SAM5357	FULL_ROI	33468.8	359	67586	29896	C17_Rep2	C17		8.91492	2.70276	727	0.0364174	1-5%	65.1225	DSP-1001660034104-H-A04.dcc
SAM5357	FULL_ROI	11310.8	148	57588	16454	T17_Rep1	T17		4.71077	2.24589	3473	0.173972	>15%	23.7613	DSP-1001660034104-H-A05.dcc
SAM5357	FULL_ROI	23231.2	182	53951	17019	T17_Rep1	T17		6.4017	2.35579	3348	0.16771	>15%	35.5279	DSP-1001660034104-H-A06.dcc
SAM5357	FULL_ROI	108741	979	58693	17365	T17_Rep1	T17_No_GFP		21.1164	2.16381	4124	0.206582	>15%	98.8691	DSP-1001660034104-H-A07.dcc
SAM5357	FULL_ROI	16737	247	58085	30546	T17_Rep2	T17		6.21052	2.47766	1748	0.087562	5-10%	38.1253	DSP-1001660034104-H-A08.dcc
SAM5357	FULL_ROI	11659.1	143	57489	30213	T17_Rep2	T17	YES	4.67378	2.31546	1550	0.0776436	5-10%	25.0577	DSP-1001660034104-H-A09.dcc
SAM5357	FULL_ROI	27923.1	342	54025	30580	T17_Rep2	T17	YES	10.893	2.27292	2485	0.12448	10-15%	56.2749	DSP-1001660034104-H-A10.dcc
SAM5357	FULL_ROI	47453.6	356	37708	16611	C_PO_Rep1	C_PO		12.9098	1.82831	8595	0.430547	>15%	43.1539	DSP-1001660034104-H-A11.dcc
SAM5357	FULL_ROI	40985.8	408	42766	20104	C_PO_Rep1	C_PO		11.1427	2.17906	5596	0.280319	>15%	52.9087	DSP-1001660034104-H-A12.dcc
SAM5357	FULL_ROI	118361	889	40615	17382	C_PO_Rep1	C_PO_No_GFP		25.5703	1.7987	8044	0.402945	>15%	82.7277	DSP-1001660034104-H-B01.dcc
SAM5357	FULL_ROI	57331.8	351	39329	33758	C_PO_Rep2	C_PO		14.2852	2.40713	1936	0.0969794	5-10%	82.7721	DSP-1001660034104-H-B02.dcc
SAM5357	FULL_ROI	48795.3	312	33758	30676	C_PO_Rep2	C_PO	YES	9.99181	2.08685	6246	0.312879	>15%	43.5138	DSP-1001660034104-H-B03.dcc
SAM5357	FULL_ROI	31373.6	216	16426	15518	T_PO_Rep1	T_PO		6.47671	1.99611	8035	0.402495	>15%	25.8061	DSP-1001660034104-H-B04.dcc
SAM5357	FULL_ROI	5560.46	66	16258	14509	T_PO_Rep1	T_PO	YES	3.41366	2.01483	7352	0.368281	>15%	13.8579	DSP-1001660034104-H-B05.dcc
SAM5357	FULL_ROI	13484.5	157	11665	13403	T_PO_Rep1	T_PO		5.19166	1.94884	6506	0.325903	>15%	19.7178	DSP-1001660034104-H-B06.dcc
SAM5357	FULL_ROI	22760.5	140	15874	33814	T_PO_Rep2	T_PO	YES	11.0308	1.97488	6780	0.339628	>15%	43.0217	DSP-1001660034104-H-B07.dcc
SAM5357	FULL_ROI	19731.7	150	15548	32934	T_PO_Rep2	T_PO		11.8894	1.91404	7109	0.356109	>15%	43.5575	DSP-1001660034104-H-B08.dcc
SAM5357	FULL_ROI	10625.6	136	11727	14506	T_PO_Rep1	T_PO	YES	4.36828	2.16133	5825	0.29179	>15%	20.4057	DSP-1001660034104-H-B09.dcc
SAM5357	FULL_ROI	54944.1	575	71403	29033	C17_Rep2	C17	YES	13.7369	2.62654	2375	0.11897	10-15%	94.7667	DSP-1001660034104-H-B10.dcc
SAM5357	FULL_ROI	36200.5	389	68202	14168	C17_Rep1	C17	YES	8.44415	2.52117	1598	0.0800481	5-10%	53.6735	DSP-1001660034104-H-B11.dcc
SAM5357	FULL_ROI	32913.4	237	39572	35022	C_PO_Rep2	C_PO	YES	10.3266	2.3598	1853	0.0928217	5-10%	57.5052	DSP-1001660034104-H-B12.dcc
