## Supplementary material for "Spatial transcriptomics reveals BMP-dependent stage-specific transcriptional programs underlying migration of cortical neurons": Tables: Table 2_Spatial deconvolution E17.5 Stage cell types.xlsx

### Sheet: cell type abundance
					samples	UL CPN	Astrocytes	DL CPN	CThPN	Migrating neurons	Interneurons	Layer 4	Cycling glial cells	SCPN	Intermediate progenitors	Cajal Retzius cells	Endothelial cells	Microglia	Oligodendrocytes
					ROI_1_ROI.Type_C17	0	22.0765	0	0	123.78	0	0	5.2429	8.09736	0	13.229	12.0671	0.509986	0.489407
					ROI_2_ROI.Type_C17	27.8732	0.770865	0	0	85.1094	0	0	11.0103	9.95238	0	12.2645	10.5984	1.38541	1.60945
					ROI_3_ROI.Type_C17	7.9691	1.23538	0	0	92.1527	0	0	15.1066	2.767	0	5.26776	5.27862	1.4694	0.228465
					ROI_4_ROI.Type_T17	0	43.2356	0	0	87.1694	0	0	28.1084	4.29642	0	9.3146	19.0174	7.30087	0
					ROI_5_ROI.Type_T17	0	9.28578	0	0	132.812	0	0	15.9555	11.5783	0	10.4683	15.2013	3.88522	3.13219
					ROI_6_ROI.Type_T17_No_GFP	0	34.1597	0	0	76.7484	6.02197	0	16.2364	8.45988	0	8.34688	16.4381	11.5499	6.51411
					ROI_7_ROI.Type_T17	0	33.948	0	0	98.1723	0	0	15.9989	1.75676	0	8.65321	9.71895	5.56477	0
					ROI_8_ROI.Type_T17	14.9545	0	0	0	108.55	0	0	9.64765	9.68776	0	10.2975	8.79833	1.81231	2.12951
					ROI_9_ROI.Type_T17	3.55975	5.66881	0	0	129.803	0	0	13.7302	5.2059	0	6.68104	7.90864	4.35525	1.57662
					ROI_10_ROI.Type_C_PO	41.5198	0	24.8089	0	0	17.064	0	1.5702	55.421	0	23.4644	27.8633	3.09998	10.9005
					ROI_11_ROI.Type_C_PO	108.401	0	15.6743	0	0	6.31858	0	0	36.8493	0	14.9348	9.41635	1.36992	0.377665
					ROI_12_ROI.Type_C_PO_No_GFP	55.0652	0	37.144	0	0	11.9555	0	0	49.5735	0	18.6547	16.9013	2.56006	6.46043
					ROI_13_ROI.Type_C_PO	96.4209	0	0	0	0	6.94075	0	0	25.0333	0	12.3219	4.54384	0.444361	0
					ROI_14_ROI.Type_C_PO	45.285	0	12.8678	0	0	20.0754	0	1.84722	45.0268	0	23.3136	34.5768	4.92157	10.1915
					ROI_15_ROI.Type_T_PO	4.95221	0	75.7496	0	0	2.4705	0	0	73.0282	0	24.0614	11.3247	3.00906	9.58477
					ROI_16_ROI.Type_T_PO	94.6593	0	31.7332	0	0	0	0	0	49.3561	0	22.1082	11.3093	2.04672	2.50208
					ROI_17_ROI.Type_T_PO	48.9646	0	18.18	0	0	11.0239	0	0	64.2993	0	20.2618	15.433	3.34226	5.39663
					ROI_18_ROI.Type_T_PO	81.8256	0	33.9822	0	0	1.51123	0	0	46.2463	0	18.1769	6.12971	0.930661	3.87857
					ROI_19_ROI.Type_T_PO	79.994	0	43.0046	0	0	0.0454762	0	0	44.5013	0	16.3796	6.55507	1.46293	3.54366
					ROI_20_ROI.Type_T_PO	40.1062	0	22.0928	2.22385	0	2.48929	0	0	70.2293	0	21.2547	15.87	4.25218	9.39175
					ROI_21_ROI.Type_C17	16.8335	0	0	13.9735	102.693	0	0	3.31254	26.2763	0	9.38128	4.33669	0.848707	0
					ROI_22_ROI.Type_C17	20.5261	0	0	0	109.787	0	0	8.51872	5.9223	0	8.69254	8.21754	1.89774	0.874273
					ROI_23_ROI.Type_C_PO	79.6016	0	3.59701	0	0	11.8884	0	0	25.315	0	14.6684	6.84025	0.06392	0.76828

### Sheet: pvalue
ROI_1_ROI.Type_C17	ROI_2_ROI.Type_C17	ROI_3_ROI.Type_C17	ROI_4_ROI.Type_T17	ROI_5_ROI.Type_T17	ROI_6_ROI.Type_T17_No_GFP	ROI_7_ROI.Type_T17	ROI_8_ROI.Type_T17	ROI_9_ROI.Type_T17	ROI_10_ROI.Type_C_PO	ROI_11_ROI.Type_C_PO	ROI_12_ROI.Type_C_PO_No_GFP	ROI_13_ROI.Type_C_PO	ROI_14_ROI.Type_C_PO	ROI_15_ROI.Type_T_PO	ROI_16_ROI.Type_T_PO	ROI_17_ROI.Type_T_PO	ROI_18_ROI.Type_T_PO	ROI_19_ROI.Type_T_PO	ROI_20_ROI.Type_T_PO	ROI_21_ROI.Type_C17	ROI_22_ROI.Type_C17	ROI_23_ROI.Type_C_PO	samples
1	0.00233055	0.337359	1	1	1	1	0.106807	0.598042	5.20505e-10	0	1.55431e-15	0	2.37013e-11	0.416634	0	4.26149e-10	0	0	1.4622e-07	0.0205036	0.00775634	0	UL CPN
0.0271167	0.919445	0.870577	1.78409e-08	0.150053	9.99162e-09	5.82975e-06	1	0.379376	1	1	1	1	1	1	1	1	1	1	1	1	1	1	Astrocytes
1	1	1	1	1	1	1	1	1	6.23392e-06	0.00701886	1.65013e-10	1	0.0242543	0	4.69438e-06	0.00489101	5.63184e-09	1.64091e-12	0.000569152	1	1	0.587725	DL CPN
1	1	1	1	1	1	1	1	1	1	1	1	1	1	1	1	1	1	1	0.507054	6.55023e-06	1	1	CThPN
0	0	0	0	0	0	0	0	0	1	1	1	1	1	1	1	1	1	1	1	0	0	1	Migrating neurons
1	1	1	1	1	0.00775205	1	1	1	2.4869e-13	0.000759412	1.61006e-08	0.00336307	3.10862e-15	0.0742979	1	2.95937e-06	0.31456	0.97457	0.203948	1	1	1.7165e-05	Interneurons
1	1	1	1	1	1	1	1	1	1	1	1	1	1	1	1	1	1	1	1	1	1	1	Layer 4
0.472407	0.0474242	0.00672413	1.07214e-06	0.000736539	0.000268862	0.00395249	0.11356	0.0037666	0.620147	1	1	1	0.604269	1	1	1	1	1	1	0.384769	0.0750932	1	Cycling glial cells
0.088545	0.0133364	0.42558	0.169887	0.000200126	0.000590776	0.572033	0.0233917	0.0690013	0	0	0	8.53095e-13	0	0	0	0	0	0	0	8.88178e-16	0.0613316	1.03133e-11	SCPN
1	1	1	1	1	1	1	1	1	1	1	1	1	1	1	1	1	1	1	1	1	1	1	Intermediate progenitors
1.17824e-08	1.34182e-10	0.00136368	2.20185e-08	1.34739e-11	1.43556e-11	4.45193e-08	3.16866e-07	1.42977e-06	0	0	0	0	0	0	0	0	0	0	0	5.29266e-12	1.25743e-08	0	Cajal Retzius cells
7.65388e-13	4.66294e-15	4.37453e-06	0	0	0	4.21885e-14	8.72992e-10	2.22045e-16	0	0	0	2.06112e-09	0	0	0	0	0	0	0	9.17018e-09	3.41949e-14	1.53211e-14	Endothelial cells
0.695067	0.185099	0.139083	3.14269e-11	2.23558e-05	0	1.81812e-07	0.103265	1.63345e-06	9.78332e-06	0.0401551	6.04989e-05	0.551885	7.0612e-09	0.000107641	0.0204982	0.000298584	0.117816	0.00897113	1.99638e-06	0.255689	0.0352045	0.9359	Microglia
0.826039	0.383304	0.888691	1	0.0458357	2.33422e-05	1	0.261297	0.280645	7.77156e-15	0.659591	1.52135e-07	1	1.04543e-11	7.99361e-15	0.0321226	0.000280993	0.000145054	0.00045241	5.92723e-09	1	0.554717	0.550886	Oligodendrocytes

### Sheet: Cell type Proportion
samples	UL CPN	Astrocytes	DL CPN	CThPN	Migrating neurons	Interneurons	Layer 4	Cycling glial cells	SCPN	Intermediate progenitors	Cajal Retzius cells	Endothelial cells	Microglia	Oligodendrocytes
ROI_1_ROI.Type_C17	0	0.119016	0	0	0.667306	0	0	0.0282648	0.0436534	0	0.0713182	0.0650544	0.00274936	0.00263842
ROI_2_ROI.Type_C17	0.173585	0.00480068	0	0	0.530033	0	0	0.0685685	0.06198	0	0.0763789	0.0660034	0.00862788	0.0100231
ROI_3_ROI.Type_C17	0.060613	0.0093963	0	0	0.700914	0	0	0.114901	0.0210459	0	0.0400666	0.0401492	0.0111763	0.00173771
ROI_4_ROI.Type_T17	0	0.217874	0	0	0.439267	0	0	0.141645	0.0216507	0	0.0469385	0.0958334	0.0367908	0
ROI_5_ROI.Type_T17	0	0.0458968	0	0	0.656451	0	0	0.0788629	0.0572278	0	0.0517415	0.0751355	0.0192034	0.0154814
ROI_6_ROI.Type_T17_No_GFP	0	0.185172	0	0	0.416036	0.0326438	0	0.0880139	0.0458592	0	0.0452466	0.0891074	0.0626096	0.0353115
ROI_7_ROI.Type_T17	0	0.195313	0	0	0.564816	0	0	0.0920468	0.0101072	0	0.0497846	0.0559161	0.0320159	0
ROI_8_ROI.Type_T17	0.0901541	0	0	0	0.654397	0	0	0.0581614	0.0584033	0	0.0620789	0.0530413	0.0109256	0.0128379
ROI_9_ROI.Type_T17	0.0199438	0.03176	0	0	0.727231	0	0	0.0769247	0.0291665	0	0.0374311	0.0443088	0.0244006	0.00883316
ROI_10_ROI.Type_C_PO	0.201834	0	0.1206	0	0	0.0829509	0	0.007633	0.26941	0	0.114065	0.135448	0.0150695	0.0529891
ROI_11_ROI.Type_C_PO	0.560669	0	0.0810703	0	0	0.0326809	0	0	0.190592	0	0.0772458	0.0487032	0.0070855	0.00195335
ROI_12_ROI.Type_C_PO_No_GFP	0.277666	0	0.187298	0	0	0.0602854	0	0	0.249974	0	0.0940662	0.0852248	0.0129091	0.0325766
ROI_13_ROI.Type_C_PO	0.661754	0	0	0	0	0.0476356	0	0	0.171808	0	0.0845671	0.0311852	0.00304973	0
ROI_14_ROI.Type_C_PO	0.22859	0	0.0649542	0	0	0.101337	0	0.00932444	0.227287	0	0.117683	0.174537	0.0248432	0.0514446
ROI_15_ROI.Type_T_PO	0.0242541	0	0.370993	0	0	0.0120996	0	0	0.357665	0	0.117844	0.0554642	0.0147373	0.0469426
ROI_16_ROI.Type_T_PO	0.442923	0	0.148484	0	0	0	0	0	0.230944	0	0.103447	0.0529179	0.00957688	0.0117076
ROI_17_ROI.Type_T_PO	0.261981	0	0.0972704	0	0	0.0589823	0	0	0.344028	0	0.108409	0.082573	0.0178825	0.0288742
ROI_18_ROI.Type_T_PO	0.424669	0	0.176365	0	0	0.00784318	0	0	0.240015	0	0.0943365	0.0318127	0.00483006	0.0201295
ROI_19_ROI.Type_T_PO	0.409204	0	0.219987	0	0	0.000232631	0	0	0.227644	0	0.0837891	0.0335321	0.00748355	0.0181274
ROI_20_ROI.Type_T_PO	0.213433	0	0.117571	0.0118346	0	0.0132472	0	0	0.373739	0	0.113111	0.0844553	0.0226288	0.04998
ROI_21_ROI.Type_C17	0.0947536	0	0	0.0786553	0.578046	0	0	0.0186459	0.147906	0	0.052806	0.0244107	0.00477726	0
ROI_22_ROI.Type_C17	0.124827	0	0	0	0.667657	0	0	0.0518056	0.0360159	0	0.0528628	0.049974	0.0115409	0.0053168
ROI_23_ROI.Type_C_PO	0.557657	0	0.0251992	0	0	0.0832854	0	0	0.177347	0	0.102761	0.0479201	0.000447798	0.00538227
