## Supplementary material for "Spatial transcriptomics reveals BMP-dependent stage-specific transcriptional programs underlying migration of cortical neurons": Tables: Table 3_Spatial deconvolution PO Stage cell types.xlsx

### Sheet: cell type abundance
samples	Oligodendrocytes [16-P]	SVZ2 (migrating) [8-P]	Endothelial1 [17-P]	Int1 [5-P]	Int3 [11-P]	LayerII-IV [1-P]	Astrocytes (immature) 1 [10-P]	Ganglionic eminences [9-P]	Int4 [6-P]	LayerV-VI [12-P]	LayerII-IV [4-P]	Microglia [22-P]	Endothelial2 [21-P]	SVZ1 (migrating) [2-P]	Striatal inh2 [7-P]	LayerI [19-P]	Astrocytes (immature) 2 [13-P]	Choroid plexus [20-P]	LayerV-VI [18-P]
ROI_1_ROI.Type_C17	3.53866	0	0.973614	0	1.28824	0	0	12.2458	0.820218	0	0	0	2.03591	160.599	6.95747	0	0	0	0
ROI_2_ROI.Type_C17	2.54311	0	0.803245	0	0	0	0	6.84334	0	25.7141	0	0.343304	1.07824	122.321	7.69355	0	0	0	0
ROI_3_ROI.Type_C17	0.776666	0	0.271272	0	0	0	0.0976914	9.4192	1.6584	4.13726	0	0.441303	0.383067	113.631	4.15309	0	0	0	0
ROI_4_ROI.Type_T17	0	0	2.41584	0	0	0	6.34884	36.932	0	0	0	2.56878	4.93635	117.448	0	0	0	2.44942	0
ROI_5_ROI.Type_T17	1.58634	0	1.3697	0	0	0	0	14.8522	0	3.59347	0	0.853483	3.6754	166.035	5.72798	0	0	0.0752526	0
ROI_6_ROI.Type_T17_No_GFP	3.84224	0	1.57023	0	0	0	11.3362	18.0084	18.2737	3.37385	0	6.7886	3.25897	85.3609	30.9014	0	2.10107	0	0
ROI_7_ROI.Type_T17	0	0	0.790273	0	0	0	2.49805	27.836	0	0	0	1.84862	0.522509	125.796	0	0	0	1.52911	0
ROI_8_ROI.Type_T17	3.92958	0	0.455905	0	0	0	0	4.90845	0	7.33606	0	0.572617	0.72072	152.826	2.41413	0	0	0	0
ROI_9_ROI.Type_T17	0.0675133	0	0.365062	0	0	0	0	11.3235	0	0	0	1.30031	1.23961	159.899	2.48374	0	0	0	0
ROI_10_ROI.Type_C_PO	4.77478	0	5.19052	20.9394	12.3429	50.4419	0	0	0	30.512	23.4216	0.174312	10.7012	0	0	2.77347	1.08833	0.923419	7.154
ROI_11_ROI.Type_C_PO	0.172473	0	1.44773	11.4033	4.45965	72.2746	0	0	0	47.4904	24.6128	0	0.99819	0.865102	0	0.0784385	0	0	0
ROI_12_ROI.Type_C_PO_No_GFP	2.58843	0	2.27073	14.167	10.6445	45.4319	0	0	0	43.2394	34.9629	0.181464	5.92128	0	0	1.66889	1.04885	0.505559	1.38527
ROI_13_ROI.Type_C_PO	0.497586	0	0.297876	16.1873	5.38099	71.328	0	0	0	23.9505	10.609	0	0.764004	0	0	0.995754	0	0	0
ROI_14_ROI.Type_C_PO	2.71699	0	7.72017	24.88	13.5768	50.5661	0	0	0	22.9122	19.5068	0.623442	12.914	0	0	3.70632	4.30606	0.521417	0.332333
ROI_15_ROI.Type_T_PO	7.30646	0	1.51567	5.83562	1.11269	0	0	0	0	55.6072	53.8271	0.264287	1.97211	0	0	1.00767	0.990241	0.275544	20.8978
ROI_16_ROI.Type_T_PO	1.96852	0	1.72687	3.18329	5.44535	47.7616	0	0	0	56.919	46.2151	0.0315938	0.0907724	5.59135	0	0.363607	0	0.786809	0
ROI_17_ROI.Type_T_PO	4.25106	0	2.41193	12.4009	6.95113	43.8508	0	0	0	66.9955	18.2715	0.0883948	2.67275	0	3.44367	0.677603	0	0.22532	6.99749
ROI_18_ROI.Type_T_PO	2.20477	0	0.518737	5.29302	3.8026	40.1249	0	0	0	44.4681	50.8771	0	0.813546	0	0	0.475618	0	0	0
ROI_19_ROI.Type_T_PO	2.35814	0	0.729889	6.19309	0.314242	40.0254	0	0	0	41.4415	53.8743	0.0423121	0.752413	3.03317	0	0.252305	0	0	0
ROI_20_ROI.Type_T_PO	5.59812	6.54119	2.31594	3.44604	3.11636	48.8501	0	0	0	68.7225	3.26085	0.473705	3.34936	0	7.37504	0.332033	0	0.24656	18.5651
ROI_21_ROI.Type_C17	0	13.8317	0	0	0	12.8677	0	0.859927	0.933259	6.49029	0	0	0.17148	129.195	2.7352	0	0	0	5.60784
ROI_22_ROI.Type_C17	0.642084	0	0.169937	0	0	0	0	5.19861	0.0940569	7.59964	0	0.36463	1.11693	150.019	6.01713	0	0	0	0
ROI_23_ROI.Type_C_PO	1.30006	0	0.720128	20.5575	6.88228	57.3433	0	0	0	34.3595	7.73137	0	1.50445	0	0	1.31412	0	0	0

### Sheet: pvalue
Oligodendrocytes [16-P]	SVZ2 (migrating) [8-P]	Endothelial1 [17-P]	Int1 [5-P]	Int3 [11-P]	LayerII-IV [1-P]	Astrocytes (immature) 1 [10-P]	Ganglionic eminences [9-P]	Int4 [6-P]	LayerV-VI [12-P]	LayerII-IV [4-P]	Layer II-IV [15-P]	Microglia [22-P]	Endothelial2 [21-P]	Striatal inh1 [3-P]	SVZ1 (migrating) [2-P]	Striatal inh2 [7-P]	LayerI [19-P]	Astrocytes (immature) 2 [13-P]	Int2 [14-P]	Choroid plexus [20-P]	LayerV-VI [18-P]	samples
0.205346	1	0.0321538	1	0.759347	1	1	2.71667e-11	0.884153	1	1	1	1	0.0243597	1	0	0.385937	1	1	1	1	1	ROI_1_ROI.Type_C17
0.219459	1	0.017034	1	1	1	1	4.60632e-08	1	1.54172e-05	1	1	0.295791	0.0492004	1	0	0.23749	1	1	1	1	1	ROI_2_ROI.Type_C17
0.631158	1	0.298971	1	1	1	0.955163	8.14304e-12	0.688178	0.427333	1	1	0.145396	0.335269	1	0	0.493823	1	1	1	1	1	ROI_3_ROI.Type_C17
1	1	8.50802e-09	1	1	1	0.0233697	0	1	1	1	1	1.38094e-05	6.0342e-07	1	0	1	1	1	1	0.00215877	1	ROI_4_ROI.Type_T17
0.338412	1	1.84119e-06	1	1	1	1	0	1	0.43049	1	1	0.0100295	3.33492e-08	1	0	0.26366	1	1	1	0.892982	1	ROI_5_ROI.Type_T17
0.0240944	1	3.39413e-09	1	1	1	8.61889e-07	0	5.11582e-05	0.382562	1	1	0	1.86873e-08	1	0	8.70122e-09	1	0.342753	1	1	1	ROI_6_ROI.Type_T17_No_GFP
1	1	0.0124135	1	1	1	0.289929	0	1	1	1	1	0.000145231	0.291256	1	0	1	1	1	1	0.0346443	1	ROI_7_ROI.Type_T17
0.072702	1	0.174261	1	1	1	1	7.53248e-05	1	0.227131	1	1	0.121501	0.279167	1	0	0.702336	1	1	1	1	1	ROI_8_ROI.Type_T17
0.959748	1	0.0792691	1	1	1	1	0	1	1	1	1	0.000383081	0.00244039	1	0	0.625749	1	1	1	1	1	ROI_9_ROI.Type_T17
0.000492191	1	0	4.92391e-11	0.000261642	0	1	1	1	1.24432e-11	0	1	0.219204	0	1	1	1	3.96736e-05	0.390099	1	0.0441857	0.000218021	ROI_10_ROI.Type_C_PO
0.789605	1	9.22595e-12	0.000171127	0.136252	0	1	1	1	0	0	1	1	0.000798743	1	0.853602	1	0.786543	1	1	1	1	ROI_11_ROI.Type_C_PO
0.00629881	1	0			0	1	1	1	0	0	1	0.201073	0	1	1	1		0.352865		0.224462		ROI_12_ROI.Type_C_PO_No_GFP
0.563889	1	0.10354	9.37541e-07	0.133939	0	1	1	1	1.23039e-06	0.000149185	1	1	0.0182508	1	1	1	0.047953	1	1	1	1	ROI_13_ROI.Type_C_PO
0.0401624	1	0	2.39142e-13	8.76739e-05	0	1	1	1	4.25519e-07	1.40488e-12	1	0.0113634	0	1	1	1	1.08671e-06	0.007953	1	0.270677	0.850528	ROI_14_ROI.Type_C_PO
4.37806e-07	1	3.81797e-11	0.00609508	0.639843	1	1	1	1	0	0	1	0.294948	9.43641e-07	1	1	1	0.0526589	0.414756	1	0.488639	0	ROI_15_ROI.Type_T_PO
0.0566013	1	2.95374e-10			0	1	1	1	0	0	1	0.895086	0.745235		0.0977708	1	0.1865	1		0.130234		ROI_16_ROI.Type_T_PO
0.00831835	1	1.33227e-14	6.19397e-05	0.0608618	3.79696e-14	1	1	1	0	2.95786e-09	1	0.685588	2.68951e-06	1	1	0.544469	0.148025	1	1	0.649155	0.000900243	ROI_17_ROI.Type_T_PO
0.0112817	1	0.000348737		0.0568753	8.88178e-16	1	1	1	0	0	1	1	0.00107392	1	1	1	0.139325	1		1	1	ROI_18_ROI.Type_T_PO
0.00429219	1	4.18683e-06			0	1	1	1	0	0	1	0.709879	0.00220391		0.125772	1	0.0710301	1		1		ROI_19_ROI.Type_T_PO
0.00095252	0.0250613	2.02949e-13	0.158744	0.33002	0	1	1	1	0	0.282955	1	0.076783	1.16738e-07	1	1	0.196251	0.452626	1	1	0.624764	2.22045e-16	ROI_20_ROI.Type_T_PO
1	7.01296e-07	1	1	1	0.00741544	1	0.161767	0.733554	0.14907	1	1	1	0.389634	1	0	0.56414	1	1	1	1	9.06392e-05	ROI_21_ROI.Type_C17
0.638694	1	0.438183	1	1	1	1	4.12897e-07	0.977804	0.121508	1	1	0.192258	0.0224888	1	0	0.271908	1	1	1	1	1	ROI_22_ROI.Type_C17
0.23209	1	0.00207374	1.45917e-08	0.0674426	0	1	1	1	4.98848e-11	0.00718095	1	1	0.000525777	1	1	1	0.0210823	1	1	1	1	ROI_23_ROI.Type_C_PO

### Sheet: cell_count
cells.per.100	cell.counts	samples
1.78929	2.55869	ROI_1_ROI.Type_C17
1.2859	3.11187	ROI_2_ROI.Type_C17
0.392714	1.40984	ROI_3_ROI.Type_C17
0	0	ROI_4_ROI.Type_T17
0.80212	1.45986	ROI_5_ROI.Type_T17
1.94279	19.0199	ROI_6_ROI.Type_T17_No_GFP
0	0	ROI_7_ROI.Type_T17
1.98696	2.84135	ROI_8_ROI.Type_T17
0.0341375	0.11675	ROI_9_ROI.Type_T17
2.41432	8.59498	ROI_10_ROI.Type_C_PO
0.0872092	0.355813	ROI_11_ROI.Type_C_PO
1.30882	11.6354	ROI_12_ROI.Type_C_PO_No_GFP
0.2516	0.883115	ROI_13_ROI.Type_C_PO
1.37382	4.28631	ROI_14_ROI.Type_C_PO
3.69444	7.98	ROI_15_ROI.Type_T_PO
0.995365	0.656941	ROI_16_ROI.Type_T_PO
2.14951	3.37473	ROI_17_ROI.Type_T_PO
1.11482	1.56075	ROI_18_ROI.Type_T_PO
1.19237	1.78856	ROI_19_ROI.Type_T_PO
2.83064	3.84967	ROI_20_ROI.Type_T_PO
0	0	ROI_21_ROI.Type_C17
0.324663	1.26294	ROI_22_ROI.Type_C17
0.657363	1.55795	ROI_23_ROI.Type_C_PO

### Sheet: Cell type Proportion
samples	Oligodendrocytes [16-P]	SVZ2 (migrating) [8-P]	Endothelial1 [17-P]	Int1 [5-P]	Int3 [11-P]	LayerII-IV [1-P]	Astrocytes (immature) 1 [10-P]	Ganglionic eminences [9-P]	Int4 [6-P]	LayerV-VI [12-P]	LayerII-IV [4-P]	Microglia [22-P]	Endothelial2 [21-P]	SVZ1 (migrating) [2-P]	Striatal inh2 [7-P]	LayerI [19-P]	Astrocytes (immature) 2 [13-P]	Choroid plexus [20-P]	LayerV-VI [18-P]
ROI_1_ROI.Type_C17	0.0187769	0	0.00516619	0	0.00683565	0	0	0.0649789	0.00435224	0	0	0	0.0108029	0.852169	0.0369177	0	0	0	0
ROI_2_ROI.Type_C17	0.0151973	0	0.00480009	0	0	0	0	0.0408949	0	0.153664	0	0.00205154	0.00644345	0.730973	0.0459757	0	0	0	0
ROI_3_ROI.Type_C17	0.00575441	0	0.00200989	0	0	0	0.000723807	0.0697879	0.0122873	0.0306534	0	0.00326967	0.00283818	0.841905	0.0307707	0	0	0	0
ROI_4_ROI.Type_T17	0	0	0.0139564	0	0	0	0.0366774	0.213357	0	0	0	0.0148399	0.0285175	0.678501	0	0	0	0.0141504	0
ROI_5_ROI.Type_T17	0.0080212	0	0.00692577	0	0	0	0	0.0750988	0	0.01817	0	0.00431555	0.0185843	0.839541	0.028963	0	0	0.000380508	0
ROI_6_ROI.Type_T17_No_GFP	0.0207896	0	0.00849618	0	0	0	0.0613379	0.0974397	0.0988753	0.0182552	0	0.0367318	0.0176337	0.461871	0.167202	0	0.0113684	0	0
ROI_7_ROI.Type_T17	0	0	0.00491402	0	0	0	0.0155332	0.173088	0	0	0	0.011495	0.00324903	0.782213	0	0	0	0.00950817	0
ROI_8_ROI.Type_T17	0.0226929	0	0.0026328	0	0	0	0	0.0283458	0	0.042365	0	0.00330681	0.00416208	0.882553	0.0139414	0	0	0	0
ROI_9_ROI.Type_T17	0.000382124	0	0.00206624	0	0	0	0	0.0640907	0	0	0	0.00735974	0.00701616	0.905027	0.0140579	0	0	0	0
ROI_10_ROI.Type_C_PO	0.0280148	0	0.030454	0.122857	0.0724186	0.295955	0	0	0	0.179021	0.13742	0.00102273	0.0627868	0	0	0.0162726	0.00638549	0.00541793	0.0419743
ROI_11_ROI.Type_C_PO	0.00105293	0	0.00883826	0.0696162	0.0272258	0.44123	0	0	0	0.289924	0.150259	0	0.00609386	0.00528137	0	0.00047886	0	0	0
ROI_12_ROI.Type_C_PO_No_GFP	0.0157816	0	0.0138445	0.0863757	0.064899	0.276996	0	0	0	0.263629	0.213168	0.00110638	0.0361018	0	0	0.0101752	0.00639477	0.00308237	0.00844596
ROI_13_ROI.Type_C_PO	0.00382726	0	0.00229116	0.124507	0.0413887	0.54863	0	0	0	0.184219	0.081601	0	0.00587645	0	0	0.00765899	0	0	0
ROI_14_ROI.Type_C_PO	0.0165385	0	0.0469932	0.151446	0.082643	0.307799	0	0	0	0.139468	0.118739	0.00379493	0.0786085	0	0	0.0225606	0.0262113	0.00317391	0.00202294
ROI_15_ROI.Type_T_PO	0.0485117	0	0.0100634	0.0387459	0.00738776	0	0	0	0	0.369208	0.357388	0.00175475	0.013094	0	0	0.00669051	0.00657476	0.00182949	0.138752
ROI_16_ROI.Type_T_PO	0.0115738	0	0.010153	0.018716	0.0320157	0.280812	0	0	0	0.334653	0.27172	0.000185754	0.000533692	0.0328741	0	0.00213781	0	0.004626	0
ROI_17_ROI.Type_T_PO	0.0251188	0	0.0142517	0.0732748	0.0410731	0.259107	0	0	0	0.395865	0.107964	0.000522311	0.0157929	0	0.0203481	0.00400385	0	0.00133138	0.041347
ROI_18_ROI.Type_T_PO	0.0148391	0	0.00349133	0.0356244	0.0255932	0.270059	0	0	0	0.29929	0.342426	0	0.00547553	0	0	0.00320112	0	0	0
ROI_19_ROI.Type_T_PO	0.0158246	0	0.00489803	0.0415597	0.00210877	0.268596	0	0	0	0.2781	0.361532	0.000283942	0.00504918	0.0203545	0	0.00169313	0	0	0
ROI_20_ROI.Type_T_PO	0.0325107	0.0379876	0.0134497	0.0200127	0.0180981	0.283694	0	0	0	0.399102	0.0189372	0.00275101	0.0194512	0	0.0428301	0.00192826	0	0.00143188	0.107816
ROI_21_ROI.Type_C17	0	0.0800944	0	0	0	0.0745121	0	0.00497953	0.00540417	0.037583	0	0	0.000992978	0.748122	0.0158386	0	0	0	0.032473
ROI_22_ROI.Type_C17	0.00375001	0	0.000992498	0	0	0	0	0.0303618	0.000549327	0.0443847	0	0.00212958	0.00652332	0.876166	0.0351423	0	0	0	0
ROI_23_ROI.Type_C_PO	0.00987042	0	0.00546741	0.156078	0.0522522	0.435367	0	0	0	0.260867	0.0586987	0	0.0114222	0	0	0.00997715	0	0	0
