## Supplementary material for "Spatial transcriptomics reveals BMP-dependent stage-specific transcriptional programs underlying migration of cortical neurons": Tables: Table 8 _ Common DEGs.xlsx

### Sheet: Sheet1
E17 ∩ P0 = 39 common DEGs
These are the genes that meet the |log2FC| > 0.5 threshold in both E17 and P0:
Atp2b2
Btg3
Calb2
Ccdc163
Cd200
Cd46
Cdk2ap1
Col4a5
Crip3
Ddx3y
Dlx1
Eif2s3y
Fam217b
Gm20792
Gm21783
H1f1
H1f4
Hmgn2
Hnrnph2
Igfbp4
Kdm5d
Maml3
Med14
Mfap4
Nlrp1b
Phldb2
Pigt
Pik3r1
Ptprd
Rnf6
Rpl12
Rsbn1
Serf2
Tmem132b
Tnip2
Tspan13
Ttyh3
Ube2c
Uty
Vxn

### Sheet: Sheet2
E17 Up ∩ P0 Up = 4
Atp2b2
Med14
Pigt
Rsbn1

### Sheet: Sheet3
E17 Up ∩ P0 Down = 22
Ccdc163
Cdk2ap1
Col4a5
Ddx3y
Eif2s3y
Gm20792
Gm21783
H1f1
H1f4
Hmgn2
Hnrnph2
Igfbp4
Kdm5d
Maml3
Mfap4
Phldb2
Rnf6
Rpl12
Serf2
Tmem132b
Ube2c
Uty

### Sheet: Sheet4
E17 Down ∩ P0 Up = 4
Cd200
Crip3
Pik3r1
Ptprd

### Sheet: Sheet5
E17 Down ∩ P0 Down = 9
Btg3
Calb2
Cd46
Dlx1
Fam217b
Nlrp1b
Tnip2
Vxn
Zmat5
