## Supplementary material for "Spatial transcriptomics reveals BMP-dependent stage-specific transcriptional programs underlying migration of cortical neurons": Tables: Table 9_BRE.xlsx

### Sheet: Sheet1
Motif ID	Alt ID	Strand	Start	End	p-value	q-value	Matched Sequence	Query
1	GGMGCC	+	885	890	0.000131	0.167	GGCGCC	Mfap4 promoter
1	GGCGCC	+	1064	1069	0.000131	0.0664	GGCGCC	Adora1_Promoter
1	GGCGCC	-	1064	1069	0.000131	0.0664	GGCGCC	Adora1_Promoter
1	GGCGCC	+	1451	1456	0.000131	0.0664	GGCGCC	Adora1_Promoter
1	GGCGCC	-	1451	1456	0.000131	0.0664	GGCGCC	Adora1_Promoter
1	GGCGCC	+	1457	1462	0.000131	0.0664	GGCGCC	Adora1_Promoter
1	GGCGCC	-	1457	1462	0.000131	0.0664	GGCGCC	Adora1_Promoter
1	GGCGCC	-	533	538	0.00284	1	GGAGCC	Arpp1_Promoter
1	GGCGCC	+	215	220	0.00284	1	GGAGCC	Arpp21_Downstream
1	GGCGCC	+	1951	1956	0.00284	0.812	GGAGCC	Olfm2_promoter
1	GGCGCC	+	129	134	0.00284	0.548	GGAGCC	Olfm2_downstream
1	GGCGCC	+	1007	1012	0.00284	0.548	GGAGCC	Olfm2_downstream
